# Massive rhizobial genomic variations associated with partner quality in *Lotus–Mesorhizobium* symbiosis

**DOI:** 10.1101/2020.03.08.983007

**Authors:** Masaru Bamba, Seishiro Aoki, Tadashi Kajita, Hiroaki Setoguchi, Yasuyuki Watano, Shusei Sato, Takashi Tsuchimatsu

## Abstract

In diverse mutualistic relationships, genetic variations in impact on the growth of interacting partners—variations in partner quality—are common, despite the theoretical prediction that selection favoring high-quality partners should eliminate such variations. Here, we investigated how variations in partner quality could be maintained in the nitrogen-fixing mutualism between *Lotus japonicus* and *Mesorhizobium* bacteria. We reconstructed *de novo* assembled full-genome sequences from nine rhizobial symbionts, finding massive variations in the core genome and the contrastingly similar symbiotic islands, indicating recent horizontal gene transfer (HGT) of the symbiosis islands into diverse *Mesorhizobium* lineages. A cross-inoculation experiment using nine sequenced rhizobial symbionts and 15 *L. japonicus* accessions revealed extensive quality variations represented by plant growth phenotypes, including genotype-by-genotype interactions. Quality variations were not associated with the presence/absence variations of known symbiosis-related genes in the symbiosis island, but rather, showed significant correlations with the core genome variations, supported by SNP- and kinship matrix-based association analyses. These findings highlight the novel role of HGT of symbiosis islands, which indirectly supply mutations of core genomes into *L. japonicus*-associated bacteria, thereby contributing to the maintenance of variations in partner quality.
