## Supporting Information Table S1 for "Massive rhizobial genomic variations associated with partner quality in *Lotus–Mesorhizobium* symbiosis"

### Sheet: Sheet1
Table S1. Basic information of newly assembled genomes and summary of BUSCO evaluations
	113-1-2	113-3-3	113-3-9	131-2-1	131-2-5	131-3-5	L-2-11	L-8-3	L-8-10
Collection sitesa	113	113	113	131	131	131	L	L	L
Length [Mb]	7.938	7.732	7.602	7.108	7.993	7.57	7.416	8.445	8.451
GC content [%]	62.8	62.9	62.9	63.6	62.5	62.7	62.2	64.2	64.2
Number of coding sequences	7997	7767	7572	7173	8226	7809	7676	8337	8377
Number of rRNA	6	6	6	6	6	6	6	6	6
Number of tRNA	53	53	53	54	55	53	61	50	51
Number of ortholog groups	6487	6431	6095	5738	6855	6606	5054	7010	6996
Chromosome [Mb]	7.938	7.1	7.602	6.822	7.075	6.66	6.652	8.445	8.451
Number of Plasmid	0	2	0	1	4	2	4	0	0
Total Plasmid length [Mb]	0	0.632	0	0.286	0.918	0.91	0.764	0	0
Complete BUSCOsb	99.5627	99.5627	99.7085	99.7085	99.4169	99.7085	99.5627	98.8338	98.8338
Complete and single-copy BUSCOsb	99.1254	98.9796	99.2711	98.8338	98.688	99.1254	98.8338	98.5423	98.3965
Complete and duplicated BUSCOsb	0.437318	0.58309	0.437318	0.874636	0.728863	0.58309	0.728863	0.291545	0.437318
Fragmented BUSCOsb	0.437318	0.437318	0.291545	0.291545	0.58309	0.291545	0.437318	1.16618	1.16618
Missing BUSCOsb	0	0	0	0	0	0	0	0	0
a Collection sites of rhizobial strains reffered to Bamba et al. (2019).
b Summary of BUSCO v3 evaluations using Rhizobials odb9 datasets.
