## Supporting Information Table S2 for "Massive rhizobial genomic variations associated with partner quality in *Lotus–Mesorhizobium* symbiosis"

### Sheet: Sheet1
Table S2 L. japonicus natural accessions used in this study
Hosta	Populationsb
B129	Gifu
MG10	Tono
MG11	Yuda
MG13	Yokosuka
MG20	Miyakojima
MG202	Kamogawa
MG204	Shirahama
MG23	Aomori port
MG27	Yomitan
MG3	Yokohama
MG4	Kaseda
MG44	Ishinomaki
MG50	Tottori
MG66	Miyazaki
MG93	Hakodate
a L. japonicus natural accessions code described at National BioResource Project (NBRP)
b Original collection sites desctibed at NBRP
