## Supporting Information Table S3 for "Massive rhizobial genomic variations associated with partner quality in *Lotus–Mesorhizobium* symbiosis"

### Sheet: Sheet1
Table S3. Reference genomes for comparative genomics
Species	Strains	Types	Accessions
Azorhizobium caulinodans	ORS571	Chromosome	NC_009937
Bradyrhizobium japonicum	USDA110	Chromosome	NC_004463
Bradyrhizobium japonicum	USDA6	Chromosome	NC_017249
Cupriavidus taiwanensis	LMG19424	Chromosome	NC_010528
Cupriavidus taiwanensis	LMG19424	Plasmid	NC_010529
Cupriavidus taiwanensis	LMG19424	Plasmid	NC_010530
Ensifer fredii	NGR234	Chromosome	NC_012587
Ensifer fredii	NGR234	Plasmid	NC_000914
Ensifer fredii	NGR234	Plasmid	NC_012586
Mesorhizobium amorphae	CCNWGS0123	Chromosome	NZ_CP015318
Mesorhizobium amorphae	CCNWGS0123	Plasmid	NZ_CP015319
Mesorhizobium amorphae	CCNWGS0123	Plasmid	NZ_CP015320
Mesorhizobium amorphae	CCNWGS0123	Plasmid	NZ_CP015321
Mesorhizobium amorphae	CCNWGS0123	Plasmid	NZ_CP015322
Mesorhizobium ciceri biovar biserrulae	WSM1271	Chromosome	NC_014923
Mesorhizobium ciceri biovar biserrulae	WSM1271	Plasmid	NC_014918
Mesorhizobium huakuii	7653R	Chromosome	NZ_CP006581
Mesorhizobium huakuii	7653R	Plasmid	NZ_CP006582
Mesorhizobium huakuii	7653R	Plasmid	NZ_CP006583
Mesorhizobium japonicum	R7A	Plasmid	NZ_KI632510
Mesorhizobium japonicum	MAFF303099	Chromosome	NC_002678
Mesorhizobium japonicum	MAFF303099	Plasmid	NC_002679
Mesorhizobium japonicum	MAFF303099	Plasmid	NC_002682
Mesorhizobium loti	NZP2037	Chromosome	NZ_CP016079
Mesorhizobium loti	NZP2037	Plasmid	NZ_CP016080
Mesorhizobium loti	TONO	Chromosome	NZ_AP017605
Mesorhizobium loti	TONO	Plasmid	NZ_AP017606
Mesorhizobium loti	TONO	Plasmid	NZ_AP017607
Mesorhizobium loti	TONO	Plasmid	NZ_AP017608
Mesorhizobium opportunistum	WSM2075	Chromosome	NC_015675
Paraburkholderia phymatum	STM815	Chromosome	NC_010622
Paraburkholderia phymatum	STM815	Chromosome	NC_010623
Paraburkholderia phymatum	STM815	Plasmid	NC_010625
Paraburkholderia phymatum	STM815	Plasmid	NC_010627
Rhizobium leguminosarum bv. trifolii	WSM2304	Chromosome	NC_011371
Rhizobium leguminosarum bv. trifolii	WSM2304	Plasmid	NC_011368
Rhizobium leguminosarum bv. trifolii	WSM2304	Plasmid	NC_011366
Rhizobium leguminosarum bv. trifolii	WSM2304	Plasmid	NC_011370
Rhizobium leguminosarum bv. trifolii	WSM2304	Plasmid	NC_011371
Rhizobium leguminosarum bv. viciae	3841	Chromosome	NC_008380
Rhizobium leguminosarum bv. viciae	3841	Plasmid	NC_008381
Rhizobium leguminosarum bv. viciae	3841	Plasmid	NC_008384
Rhizobium leguminosarum bv. viciae	3841	Plasmid	NC_008378
Rhizobium leguminosarum bv. viciae	3841	Plasmid	NC_008382
Rhizobium leguminosarum bv. viciae	3841	Plasmid	NC_008383
Rhizobium leguminosarum bv. viciae	3841	Plasmid	NC_008379
Sinorhizobium medicae	WSM419	Chromosome	NC_009636
Sinorhizobium medicae	WSM419	Plasmid	NC_009620
Sinorhizobium medicae	WSM419	Plasmid	NC_009621
Sinorhizobium medicae	WSM419	Plasmid	NC_009622
Sinorhizobium meliloti	1021	Chromosome	NC_003047
Sinorhizobium meliloti	1021	Plasmid	NC_003037
Sinorhizobium meliloti	1021	Plasmid	NC_003078
