## Supporting Information Table S4 for "Massive rhizobial genomic variations associated with partner quality in *Lotus–Mesorhizobium* symbiosis"

### Sheet: Sheet1
Table S4. Sequence data from MinION and HiSeq
ID	MinION raw reads [reads]	MinION raw reads [bp]	MinION raw mean read length [bp]	MinION filtered reads [reads]	MinION filtered reads [bp]	MinION mean read length [bp]	MinION read length N50 [bp]	HiSeq reads [reads]	HiSeq reads [bp]	Total base [bp]
113-1-2	62309	483300159	7756	49684	446313464	8983.04	15268	3714309	557146350	1003459814
113-3-3	187847	1057577070	5630	139261	958614397	6883.58	11340	2432754	364913100	1323527497
113-3-9	70822	635186842	8968	59986	596826218	9949.43	15862	3560908	534136200	1130962418
131-2-1	74041	483084722	6524	69520	594961367	8558.13	13908	3809364	571404600	1166365967
131-2-5	150862	1032842317	6846	117725	947065084	8044.72	12966	4237646	635646900	1582711984
131-3-5	183021	1286357618	7028	142669	1181342315	8280.3	13889	2786487	417973050	1599315365
L-2-11	42433	292235350	6887	33573	271734462	8093	13558	4156843	623526450	895260912
L-8-3	178373	1147525226	6433	140123	1054655294	7526.64	12026	4476543	671481450	1726136744
L-8-10	61359	404943525	6599	47958	370445890	7724.38	12302	3336514	500477100	870922990
