## Supporting Information Table S6 for "Massive rhizobial genomic variations associated with partner quality in *Lotus–Mesorhizobium* symbiosis"

### Sheet: Result_Tukey
Table S6 Tukey-Kramer Honestly Significant Difference test
	L. japonicus accessions (original population code in this study)
	MG50 (113)				MG23 (131)				MG20 (L)
Inoculant population	SDWa[mg]	NONb	NOAc [μm²]	NOAid [μm²]	SDWa[mg]	NONb	NOAc [μm²]	NOAid [μm²]	SDWa[mg]	NONb	NOAc [μm²]	NOAid [μm²]
131 - 113	-0.1992	0.0556	-8.8249	-1.685	0.8249	1.0897	11.0399	-0.4912	0.3037	-0.3704	0	3.388
L - 113	-1.0188	2.1052**	0.4511	-4.1225**	-0.7313	-0.0117	2.8595	1.5878	-0.8251	-0.1923	-9.3607	-1.616
L - 131	-0.8195	2.0497*	9.276	-2.4375	-1.5562*	-1.1014	-8.1804	2.079	-1.1288*	0.1781	-9.3607	-5.0040*
The value in each cell shows the differences between inoculant populations. * P < 0.05, ** P < 0.01
a Shoot dry weight, b Number of nodules, c Total nodule size, and d Nodule size per one nodule
