## Supporting Information Table S7 for "Massive rhizobial genomic variations associated with partner quality in *Lotus–Mesorhizobium* symbiosis"

### Sheet: ANOVA_Symbiosis_gene_PC1to3
Table S7 ANOVAs using the presence/absence variations of symbiosis related genes
	SDWa		NONb		NOAc		NOAid
	P-valuee	partial η2	P-valuee	partial η2	P-valuee	partial η2	P-valuee	partial η2
Variation If	0.5611	0.0505	0.3963	0.1044	0.4913	0.07	0.9759	0.0001
Variation IIg	0.2669	0.1721	0.2394	0.1911	0.3545	0.1231	0.7208	0.0194
Variation IIIh	0.3842	0.1096	0.9023	0.0023	0.1133	0.3187	0.3474	0.1266
a Shoot dry weight, b Number of nodules, c Total nodule size, and d Nodule size per one nodule
f Presence/Absence variations of T3SS gene cluster
g Presence/Absence variations of nolB gene
h Presence/Absence variations of nolU gene
