## Supporting Information Table S8 for "Massive rhizobial genomic variations associated with partner quality in *Lotus–Mesorhizobium* symbiosis"

### Sheet: Sheet1
Table S8. Mantel test between symbiosis variations and genetic distance of candidate genes from Klinger et al. 2016
	fixB		fixC		nifD		nifH		nifA1		nifA2		nodB
Phenotype	Coefficienta	P-valueb	Coefficienta	P-valueb	Coefficienta	P-valueb	Coefficienta	P-valueb	Coefficienta	P-valueb	Coefficienta	P-valueb	Coefficienta	P-valueb
SDW	0.124336	1	0.240942	1	-0.118387	1	0.0271091	1	0.0339027	1	-0.148547	1	0.261994	1
NON	-0.164693	1	0.617923	0.283172	0.188343	1	0.363315	0.775122	-0.226641	1	-0.21125	1	-0.235122	1
NOA	0.0834566	1	-0.193787	1	-0.215249	1	-0.155346	1	0.0619325	1	0.09567	1	0.205266	1
NOAi	-0.0543317	1	0.686007	0.171583	0.0322873	1	0.298466	1	-0.0985047	1	-0.0848102	1	-0.0179141	1
aNumerators indicate Spearman's rank correlation coefficient.
bNumerators indicate P-value after the Bonferroni correction
