## Supporting Information Table S9 for "Massive rhizobial genomic variations associated with partner quality in *Lotus–Mesorhizobium* symbiosis"

### Sheet: Sheet1
Table S9 Mantel test between G x G variations and kinships of rhizobial genomes
	Corea		Symb
	Coefficienta	P-valueb	Coefficienta	P-valueb
SDW	-0.00849421	0.972503	0.470611	0.0642936
NON	0.0123552	0.951805	-0.187214	0.341766
NOA	0.274903	0.185481	0.019185	0.945505
NOAi	-0.0517375	0.805619	0.0757098	0.779022
aNumerators indicate Spearman's rank correlation coefficient.
bNumerators indicate P-value
