## Supporting Information Table S10 for "Massive rhizobial genomic variations associated with partner quality in *Lotus–Mesorhizobium* symbiosis"

### Sheet: Sheet1
Table S10 Mantel test between G x G interactions of rhizobial pairs that possess the same symbiosis islands
	113-3-3 vs 113-3-9		131-2-1 vs 131-2-5
	Coefficienta	P-valueb	Coefficienta	P-valueb
SDW	0.2231	0.57752	0.1273	1
NON	0.3663	0.1224	0.2655	0.4144
NOA	0.2646	0.52072	0.3472	0.0848
NOAi	0.6271	0.0008	0.143	1
aNumerators indicate Spearman's rank correlation coefficient.
bNumerators indicate P-value after the Bonferroni correction
